# A rapid CAT transformation protocol and nuclear transgene expression tools for metabolic engineering in *Cyanidioschyzon merolae* 10D

**DOI:** 10.1101/2024.07.30.605877

**Authors:** Melany Villegas-Valencia, Martha R. Stark, Mark Seger, Gordon B. Wellman, Sebastian Overmans, Peter J. Lammers, Stephen D. Rader, Kyle J. Lauersen

## Abstract

The eukaryotic red alga *Cyanidioschyzon merolae* 10D is an emerging algal host for synthetic biology and metabolic engineering. Its small nuclear genome (16.5 Mb; 4775 genes), low intron content (38), stable transgene expression, and capacity for homologous recombination into its nuclear genome make it ideal for genetic and metabolic engineering endeavors. Here, we present an optimized transformation and selection protocol, which yields single chloramphenicol-resistant transformants in under two weeks. Transformation dynamics and a synthetic modular plasmid toolkit are reported, including several new fluorescent reporters. Techniques for fluorescence reporter imaging and analysis at different scales are presented to facilitate high-throughput screening of *C. merolae* transformants. We use this plasmid toolkit to overexpress the *Ipomoea batatas* isoprene synthase and demonstrate the dynamics of engineered volatile isoprene production during different light regimes using multi-port headspace analysis coupled to parallel photobioreactors. This work seeks to promote *C. merolae* as an algal system for metabolic engineering and future sustainable biotechnological production.
