## Supplementary material for "A rapid CAT transformation protocol and nuclear transgene expression tools for metabolic engineering in *Cyanidioschyzon merolae* 10D": Supp File S1 - Data Table Sequence information

### Sheet: Sheet1
File S1 Elements to construct transformation plasmids:
Name	Function	Gene name	Gene ID	Source	Sequence	Size (bp)	Reference(s)
HR-L Left Homology arm (Gene + neutral site)	Integration	Glycogen Phosphorylase	CMD 184C	C. merolae 10D	CTCATCATCGGCACTATGGACGGAGCGAACATTGAAATCCGAGAAGAAATCGGGCCGGAGAACATCTTTATTTTCGGTCTGTTGGCTCAAGAAGTTGACCAGGCGCGCAATGAACTCAAGTACCATGGCTGGAAATGTACCGATGGGCGCTTCCAGAACGCACTGGGTCAGCTCAGTCGCGGTATGTACTGCGGTCAAGACACTTTTCAGGAAATTGTACGAGCCCTCGATCCAGCCAACGACTACTACCTGATCAGTCGCGACTTTACCTCGTATATGGAAGCCCAGGATCGCGTCGACGCTGCCTATAGGGACCAGCGCTCGTGGCTGGCTAAGTGTATTGTGAGCACGGCTCGCATGGGTAAGTTCAGTTCTGATCGCAGTATCCATGAGTACGCG…	550	Fujiwara et al. 2013
HR-R Right Homology arm (Gene + neutral site)	Integration	TATA-Box Binding Protein-Associated Factor 13	CMD 185C	C. merolae 10D	GAAACCGCTCAGCGACCAAGCGAtTCGAGCTCGCCACCTCGTCGCGTGGTtTCGTCGATGACCTCCTTCATCGCTACCAAGTAGTTCACGCGACGCAACTTGCGCAGgTCTTTTCTCAGAAGAAACCTCAGGTCACTCACATCGGGGTACTTTCGGCCgCGCGTGTTCGCAACTTCAACACAGCGCTGCACGACAGCGGTGAGGTACGTCCGCAACAAGTCCTCGACAAGCTCAGCCGTATCACGCCGCGGCTGCCGCGCATCCCCGAAACCGTACAGCATCTGGCGAATTTCATTCTGGAATAAGCGCTTCGAAGCGTCcTCTTCGGGGTCGTTCGCGAAAAAAGCATCCCAGTCGTTTCCATCGCTGGACTGCATCGCACTCGCCGACTCGGTTCCT…	550	Fujiwara et al. 2013
p-CPCC	Promoter	Phycocyanin-Asocciated Rod Linker Protein	CMP 166C	C. merolae 10D	CACTAGcCCGGTGAACTCGGCCGGTCAGCCAAATCCTCCACCCGGAAGGTTCGCACCGTCACTGCAGCGAGCGCAGTCCAAGCcTCTAGGCGCGGTAGGCGTGCAGGATGCGCGTCCAATTCGGCAAGATGCGCTGCCGGCATGCCCGCCCATGTGTCGGACCCATTCCGTGCAAGCGAGGCACGTCGAGCGATTTGGGGCGCGTGCATAGGCCCGCGCACGATGAATGATCTGGTTGCATGCGTACACAAACAGGACTTTTCTGACCATGATgTCCCTATTCGGACATGACGCATCGCGCACTTCCGCAACACCTCGTTGCTGGGCGCAGCCGGCCGCGGCACCTCGCGAGCACGCCGGCCTCGGCAGCGCGAGCGCATTAGCGAGATCcCCGACGAC…	500	Fujiwara et al. 2019
p-APCC	Promoter	Allophycocyanin-Associated Rod Linker Protein	CMO 250C	C. merolae 10D	CGACGAGAACGTATAAGGAGTGCGCACGGCGTTTTGTTACAATACCGATAGATGAGTTTCGAACATCGCATTCACACCATGAGCGGGGGCGCACGCTCCAGAGAGTGGAGATGGAAAAGTGCCAGCGGAGCCCTGAGGATGCAAAAAAGTACGGACCGCTGACGGAAGgGCAAATGGAAAGGAGGGCGAAACTTCGAGGGCTACTTGCATTAGTAAGTACAACCAACGATGGTAAGAAACGTATGGAGTTTGCGAACCGAGACTTTAACGCTGCCATCAATATCAGGAGATGTGCGGTGCTGGAGACGAGgCCTCCAGAGTGAACAAGAAGGTACTTTTTTGGACAACCTTCTAAGGTCGAACTATATGAGATAAAATTGGAAGAAGTAGTTGGTGGCC…	600	Fujiwara et al. 2017
ctp-DNAGyrB	Transit peptide	DNA Gyrase B	CMH 166C	C. merolae 10D	AACGCGACGTAcGCtTTCGTGTCGACGATCGGCGTGGGCTGCGGCTCGTACTGGTCGGGCACGTGCCTGTGCCGCTCGTCGTCGCGCGAGCGCCCGAACGCGCCGAAGCTGTCGTCGCGCTGGCCGCAGCGCGGCGCGCTGCTGTGCTCGGGCGTGGAGCAGGTGCAGCCGGTGCCGGGCTTCCGCGACTCGACGGCGTCGAACGCGAACACGTTCCCGAAGTCGGGCTCGGAGTACACGGCGGcg	246	Moriyama et al. 2014
ctp-APCC	Transit peptide	Allophycocyanin-Associated Rod Linker Protein	CMO 250C	C. merolae 10D	TTCGTGCAAACGTCGTTCTTCGGCACGGGCGTGAAGGCGTCGGCGAAGTCGGCGGAGTCGCAGCGCTGCCTGGCGCACTCGTCGTGGTCGGTGCGCATGACGGGCTACGACATGAACGGCTCGTCGGCGGGCAACCTGGGCCCGCGCCGCATCAAGTCGTCGGGCGTGGCGAACGac	177	Fujiwara et al. 2017
cds-mVenus	Fluorescent reporter	mVenus; Yellow Fluorescent Protein	DQ092360	A. vicotria	GTGTCGAAGGGCGAGGAGCTGTTCACGGGCGTGGTGCCGATCCTGGTGGAGCTGGACGGCGACGTGAACGGCCACAAGTTCTCGGTGTCGGGCGAGGGCGAGGGCGACGCGACGTACGGCAAGCTGACGCTGAAGCTGATCTGCACGACGGGCAAGCTGCCGGTGCCGTGGCCGACGCTGGTGACGACGCTGGGCTACGGCCTGCAGTGCTTCGCGCGCTACCCGGACCACATGAAGCAGCACGACTTCTTCAAGTCGGCGATGCCGGAGGGCTACGTGCAGGAGCGCACGATCTTCTTCAAGGACGACGGCAACTACAAGACGCGCGCGGAGGTGAAGTTCGAGGGCGACACGCTGGTGAACCGCATCGAGCTGAAGGGCATCGACTTCAAGGAGGAC…	714	Kremers et al. 2006
cds-mTagBFP2	Fluorescent reporter	mTagBFP2; Blue Fluorescent Protein	N.A	E. quadricolor	GTGTCGAAGGGCGAGGAGCTGATCAAGGAGAACATGCACATGAAGCTGTACATGGAGGGCACGGTGGACAACCACCACTTCAAGTGCACGTCGGAGGGCGAGGGCAAGCCGTACGAGGGCACGCAGACGATGCGCATCAAGGTGGTGGAGGGCGGCCCGCTGCCGTTCGCGTTCGACATCCTGGCGACcTCGTTCCTGTACGGCTCcAAGACGTTCATCAACCACACGCAGGGCATCCCGGACTTCTTCAAGCAGTCGTTCCCGGAGGGCTTCACGTGGGAGCGCGTGACGACGTACGAGGACGGCGGCGTGCTGACGGCGACGCAGGACACGTCGCTGCAGGACGGCTGCCTGATCTACAACGTGAAGATCCGCGGCGTGAACTTCACGTCGAACGGC…	708	Subach et al. 2011
cds-mTFP1	Fluorescent reporter	mTFP1; Cyan Fluorescent Protein	ABG77397	Clavularia sp.	GTGTCGAAGGGCGAGGAGACGACGATGGGCGTGATCAAGCCGGACATGAAGATCAAGCTGAAGATGGAGGGCAACGTGAACGGCCACGCcTTCGTGATCGAGGGCGAGGGCGAGGGCAAGCCGTACGACGGCACGAACACGATCAACCTGGAGGTGAAGGAGGGCGCGCCGCTGCCGTTCTCGTACGACATCCTGACGACGGCGTTCGCGTACGGCAACCGCGCGTTCACGAAGTACCCGGACGACATCCCGAACTACTTCAAGCAGTCGTTCCCGGAGGGCTACTCGTGGGAGCGCACGATGACGTTCGAGGACAAGGGCATCGTGAAGGTGAAGTCGGACATCTCGATGGAGGAGGACTCGTTCATCTACGAGATCCACCTGAAGGGCGAGAACTTC…	705	Ai et al. 2006
cds-Clover	Fluorescent reporter	Clover; Green/Yellow Fluorescent Protein	AFR60231	A. vicotria	GTGTCGAAGGGCGAGGAGCTGTTCACGGGCGTGGTGCCGATCCTGGTGGAGCTGGACGGCGACGTGAACGGCCACAAGTTCTCGGTGCGCGGCGAGGGCGAGGGCGACGCGACGAACGGCAAGCTGACGCTGAAGTTCATCTGCACGACGGGCAAGCTGCCGGTGCCGTGGCCGACGCTGGTGACGACGTTCGGCTACGGCGTGGCGTGCTTCTCGCGCTACCCGGACCACATGAAGCAGCACGACTTCTTCAAGTCGGCGATGCCGGAGGGCTACGTGCAGGAGCGCACGATCTCGTTCAAGGACGACGGCACGTACAAGACGCGCGCGGAGGTGAAGTTCGAGGGCGACACGCTGGTGAACCGCATCGAGCTGAAGGGCATCGACTTCAAGGAGGAC…	681	Lam et al. 2012
cds-mKOk	Fluorescent reporter	mKOk; Orange Fluorescent Protein	N.A	V. concinna	GTGTCGGTGATCAAGCCGGAGATGAAGATGCGCTACTACATGGACGGCTCGGTGAACGGCCACGAGTTCACGATCGAGGGCGAGGGCACGGGCCGCCCGTACGAGGGCCACCAGGAGATGACGCTGCGCGTGACGATGGCGGAGGGCGGCCCGATGCCGTTCGCGTTCGACCTGGTGTCGCACGTGTTCTGCTACGGCCACCGCGTGTTCACGAAGTACCCGGAGGAGATCCCGGACTACTTCAAGCAGGCGTTCCCGGAGGGCCTGTCGTGGGAGCGCTCGCTGGAGTTCGAGGACGGCGGCTCGGCGTCGGTGTCGGCGCACATCTCGCTGCGCGGCAACACGTTCTACCACAAGTCGAAGTTCACGGGCGTGAACTTCCCGGCGGACGGCCCGATC…	651	Tsutsui et al. 2008
cds-LSSmOrange	Fluorescent reporter	LSSmOrange; Orange Fluorescent Protein	N.A	Discosoma sp.	GTGTCGAAGGGCGAGGAGAACAACATGGCGATCATCAAGGAGTTCATGCGCTTCAAGGTGCGCATGGAGGGCTCGGTGAACGGCCACGAGTTCGAGATCGAGGGCGAGGGCGAGGGCCGCCCGTACGAGGGCTTCCAGACGGTGAAGCTGAAGGTGACGAAGGGCGGCCCGCTGCCGTTCGCGTGGGACATCCTGTCGCCGCAGTTCACGTACGGCTCGAAGGCGTACGTGAAGCACCCGGCGGACATCCCGGACTACCTGAAGCTGTCGTTCCCGGAGGGCTTCAAGTGGGAGCGCGTGATGAACTTCGAGGACGGCGGCGTGGTGACGGTGACGCAGGACTCGTCGCTGCAGGACGGCGAGTTCATCTACAAGGTGAAGCTGCGCGGCACGAACTTC…	705	Shcherbakova et al. 2012
cds-mScarlet	Fluorescent reporter	mScarlet; Red Fluorescent Protein	APD76535	Synthetic	GTGTCGAAGGGCGAGGCGGTGATCAAGGAGTTCATGCGCTTCAAGGTGCACATGGAGGGCTCGATGAACGGCCACGAGTTCGAGATCGAGGGCGAGGGCGAGGGCCGCCCGTACGAGGGCACGCAGACGGCGAAGCTGAAGGTGACGAAGGGCGGCCCGCTGCCGTTCTCGTGGGACATCCTGTCGCCGCAGTTCATGTACGGCTCGCGCGCGTTCACGAAGCACCCGGCGGACATCCCGGACTACTACAAGCAGTCGTTCCCGGAGGGCTTCAAGTGGGAGCGCGTGATGAACTTCGAGGACGGCGGCGCGGTGACGGTGACGCAGGACACGTCGCTGGAGGACGGCACGCTGATCTACAAGGTGAAGCTGCGCGGCACGAACTTCCCGCCGGACGGC…	693	Bindels et al. 2017
cds-IbIspS	Gene of interest	Isoprene Synthase	AZW07551.1	I. batatas	ACGGCGCGCCGCTCGGCGAACTACCAGCCGTCGTCGTGGTCGTACGACGAGTACCTGGTGGACACGACGACGAACGACTCGAAGCTGCGCATCCAGGAGGACGCGCGCAAGAAGCTGGAGGAGGAGGTGCGCAACGTGCTGGAGGACGGCAAGCTGGAGACGCTGGCGCTGCTGGAGCTGATCGACGACATCCAGCGCCTGGGCCTGGGCTACAAGTTCCGCGAGTCGACGagcACGTCGCTGGCGATGCTGAAGATGTCGGTGGGCCAGGAGGCGTCGAACTCGTCGCTGCACTCGTGCTCGCTGTACTTCCGCCTGCTGCGCGAGCACGGCTTCGACATCACGCCGGACGTGTTCGAGAAGTTCAAGGACGAGAACGGCAAGTTCAAGGACTCGATC…	1620	Ilmen et al. 2015
cds-CAT	Selectable marker	Chloramphenicol Acetyltransferase	K01998.1	S. aureus	AACTTCAACAAGATCGACCTGGACAACTGGAAGCGCAAGGAAATCTTCAACCACTACCTGAACCAGCAGACGACGTTCTCGATCACGACGGAGATCGACATCTCGGTGCTGTACCGCAACATCAAGCAGGAGGGCTACAAGTTCTACCCGGCGTTCATCTTCCTGGTGACGCGCGTGATCAACTCGAACACGGCGTTCCGCACGGGCTACAACTCGGACGGCGAGCTGGGCTACTGGGACAAGCTGGAGCCGCTGTACACGATCTTCGACGGCGTGAGCAAGACGTTCTCGGGCATCTGGACGCCGGTGAAGAACGACTTCAAGGAGTTCTACGACCTGTACCTGTCGGACGTGGAGAAGTACAACGGCTCGGGCAAGCTGTTCCCAAAGACGCCGATC…	645	Zienkiewiez et al. 2017
tag-Strep-TagII	Tag	STREP II	N.A	Synthetic	TGGtcgCACCCGCAGTTCGAGAAG	24	Schmidt et al. 2007
tag-FLAG	Tag	FLAG	N.A	Synthetic	GACTACAAGGACGACGACGACAAG	24	Hopp et al. 1988
t-NOS	Terminator	Nopaline Synthase	MK078637.1	C. merolae 10D	GATCGTTCAAACATTTGGCAATAAAGTTTCTTAAGATTGAATCCTGTTGCCGGTCTTGCGATGATTATCcTATAATTTCTGTTGAATTACGTTAAGCATGTAATAATTAACATGTAATGCATGACGTTATTTATGAGATGGGTTTTTATGATTAGAGTCCCGCAATTATACATTTAATACGCGATAGAAAACAAAATATAGCGCGCAAACTAGGATAAATTATCGCGCGCGGTGTCATCTATGTTACTAGAtc	253	Sumiya et al. 2014
t-β-TUB	Terminator	β-Tubulin 3'UTR	CMN263C	A. tumefaciens	TAAACTAGCTATTTATCTGGTACATATCATTCATAAGCACATGTTTTTGCGTTGAAACCCGGTAAAACACTCATGACGTTTTGTGTTGAATTGCAACCAGCACGTTATCGACCAGCTCTCGAACAAAACATCGCTTTATACGGGAGAAGTTGCTGCGGTATTGACCAGAGCGTACGAAAACTTGTGCAGGCAAAAAGTGT	200	Fujiwara et al. 2017
Fujiwara, T., Ohnuma, M., Kuroiwa, T., Ohbayashi, R., Hirooka, S., & Miyagishima, S. Y. (2017). Development of a double nuclear gene-targeting method by two-step transformation based on a newly established chloramphenicol-selection system in the red alga Cyanidioschyzon merolae. Frontiers in plant science, 8, 343. Fujiwara, T., Ohnuma, M., Yoshida, M., Kuroiwa, T., & Hirano, T. (2013). Gene targe…
Ai, H., Henderson, J. N., Remington, S. J., & Campbell, R. E. (2006). Directed evolution of a monomeric, bright and photostable version of Clavularia cyan fluorescent protein: Structural characterization and applications in fluorescence imaging. Biochemical Journal, 400(3), 531–540 Lam, A. J., St-Pierre, F., Gong, Y., Marshall, J. D., Cranfill, P. J., Baird, M. A., McKeown, M. R., Wiedenmann, J.,…
Zienkiewicz, M., Krupnik, T., Drożak, A., Golke, A., & Romanowska, E. (2017). Chloramphenicol acetyltransferase—a new selectable marker in stable nuclear transformation of the red alga Cyanidioschyzon merolae. Protoplasma, 254, 587-596. Schmidt, T. G., & Skerra, A. (2007). The Strep-tag system for one-step purification and high-affinity detection or capturing of proteins. Nature protocols, 2(6), …
