## Supplementary material for "A rapid CAT transformation protocol and nuclear transgene expression tools for metabolic engineering in *Cyanidioschyzon merolae* 10D": Suppl File S3 - Transformation efficiencies

### Sheet: Sheet1
Date	Plasmid ID	OD (740 nm)	Cell count (Nxt)	Dilution factor	Cells/mL			DNA amount (pmol)	Antibiotic	Antibiotic concentration	Dilution factor on plate	Rows; 12 spots/row	µL plated	undiluted vol plated	Average	Transformation efficiency (transformants/pmol)	Number of colonies	Transformation efficiency (linear)
Sept, 2023	CmC001-1 linear	~ 1.0	1330.94	133094	133094000	5989230000	cells in pellet	~1.0	Chlorampenicol	250 ug/ml	9	3	360	360	2702.08	1008.33	121	2384.03
						19964100	cells / uL				27	3	360	120		2675	107
						499102500	cells for trans.				81	3	360	40		4875	65
						5.41388e-06	trans effciency				243	2	240	13.3333		2250	10
Sept, 2023	CmC001-2 linear	~ 1.0	1330.94	133094	133094000	5989230000	cells in pellet	~1.0	Chlorampenicol	250 ug/ml	9	3	360	360	3000	850	102
						19964100	cells / uL				27	3	360	120		2675	107
						499102500	cells for trans.				81	3	360	40		4425	59
						6.01079e-06	trans effciency				243	2	240	13.3333		4050	18
Sept, 2023	CmC001-3 linear	~ 1.0	1330.94	133094	133094000	5989230000	cells in pellet	~1.0	Chlorampenicol	250 ug/ml	9	3	360	360	1450	525	63
						19964100	cells / uL				27	3	360	120		1075	43
						499102500	cells for trans.				81	3	360	40		1500	20
						2.90521e-06	trans effciency				243	2	240	13.3333		2700	12
Sept, 2023	CmC001-1 episomal	~ 1.0	1330.94	133094	133094000	5989230000	cells in pellet	~1.0	Chlorampenicol	250 ug/ml	9	3	360	360	177.083	8.33333	1	Transformation efficiency (circular)
						19964100	cells / uL				27	3	360	120		100	4	129.167
						499102500	cells for trans.				81	3	360	40		375	5
						3.54804e-07	trans effciency				243	2	240	13.3333		225	1
Sept, 2023	CmC001-2 episomal	~ 1.0	1330.94	133094	133094000	5989230000	cells in pellet	~1.0	Chlorampenicol	250 ug/ml	9	3	360	360	135.417	16.6667	2
						19964100	cells / uL				27	3	360	120		75	3
						499102500	cells for trans.				81	3	360	40		225	3
						2.7132e-07	trans effciency				243	2	240	13.3333		225	1
Sept, 2023	CmC001-3 episomal	~ 1.0	1330.94	133094	133094000	5989230000	cells in pellet	~1.0	Chlorampenicol	250 ug/ml	9	3	360	360	75	0	0
						19964100	cells / uL				27	3	360	120		75	3
						499102500	cells for trans.				81	3	360	40		225	3
						1.5027e-07	trans effciency				243	2	240	13.3333		0	0
