## Supplementary material for "A rapid CAT transformation protocol and nuclear transgene expression tools for metabolic engineering in *Cyanidioschyzon merolae* 10D": Suppl File S4 - PCR primers and settings

### Sheet: Sheet1
File S3 List of primers to linearize plasmids, screen transformants and determine gene copy number: Sequence, Target, Tm, PCR product sizes, reaction components and thermocycler parameters are shown for each primer set.
							PCR Reaction													Thermocycler parameters
							Buffer		Primers		Water		dNTPS		Template		Polymerase			I.D		D		A		E		F.E		Hold
Primer set no.	Target	Primer name	Sequence	Tm (°C)	Product size (bp)	PCR kit	Conc.	Amount	Conc.	Amount	Conc.	Amount	Conc.	Amount	Conc.	Amount	Conc.	Amount	Total	Temp (°C)	Time	Temp	Time	Temp	Time	Temp	Time	Temp	Time	Temp	Time	No. of cycles
1	Glycogen phosphorylase - TATA box bpaf 13 -D184C - D185C; Linearize	184 F	CTCATCATCGGCACTATGGACGG	69	4550	5x Q5 High-Fidelity	1x	10 µL	0.5 µM	2.5 µL each	-	32.5 µL	200 µM	1 µL	0.5-10 ng/µL	1 µL	0.02 U/µL	0.5 µL	50 µL	98	00:30:00	98	00:10:00	69	00:30:00	72	02:00:00	72	05:00:00	4	∞	35
		185 R	ATACGCCAAGCTCGCCGTG
2	Glycogen phosphorylase - TATA box bpaf 13 -D184C - D185C; Insert; Genotyping	209 F*	GTTGCCTCAAGAAGTTGACC	68	4397	2x Phusion Green High-Fidelity	1x	10 µL	0.5 µM	1 µL each	-	7.0 µL	-	-	0.5-10 ng/µL	1 µL	-	-	20 µL	98	00:30:00	98	00:05:00	68	00:10:00	72	02:00:00	72	05:00:00	4	∞	30
		2776 R*	TGGCAGCATCAGCACTATTA
3	Chloramphenicol acetyltransferase - selectable marker; CAT; Genotyping	153 F*	GGCGTTCATCTTCCTGGTGA	68	418	2x Phusion Green High-Fidelity	1x	10 µL	0.5 µM	1 µL each	-	7.0 µL	-	-	0.5-10 ng/µL	1 µL	-	-	20 µL	98	00:30:00	98	00:05:00	68	00:10:00	72	00:20:00	72	05:00:00	4	∞	30
		610 R*	TCGAGTTCATGAACAGGCCC
*Primers obtained from published literature: 209 F, 2776 R and 153 F, 610 R (Seger et al., 2023)
Extension time was ~25s/kb in all cases. Addition of DMSO or GC enhancer is recommended for GC-rich amplicons when using Phusion Green and Q5, respectievely, according to manufacturer's protocol.
Seger, M., Mammadova, F., Villegas-Valencia, M., Bastos De Freitas, B., Chang, C., Isachsen, I., Hemstreet, H., Abualsaud, F., Boring, M., Lammers, P. J., & Lauersen, K. J. (2023). Engineered ketocarotenoid biosynthesis in the polyextremophilic red microalga Cyanidioschyzon merolae 10D. Metabolic Engineering Communications, 17, e00226
							qPCR Reaction													Thermocycler parameters
							Buffer		Primers		Water		dNTPS		Template		Polymerase			I.D		D		A		E		Melting curve		Hold
Primer set no.	Target	Primer name	Aequence	Tm (°C)	Product size (bp)	qPCR kit	Conc.	Amount	Conc.	Amount	Conc.	Amount	Conc.	Amount	Conc.	Amount	Conc.	Amount	Total	Temp (°C)	Time	Temp	Time	Temp	Time	Temp	Time	Final temp	Cycles	Temp	Time	No. of cycles
4	Yellow fluorescent protein mVenus; Copy number	YFP F	GGACGACGGCAACTACAAGA	60	119	SYBR Green	1x	10µL	0.5 µM	1 µL each	-	7.0 µL	-	-	0.5-10 ng/µL	1 µL	-	-	20 µL	98	03:00:00	98	00:10:00	60	00:30:00	65	00:05:00	95	0.5°C/cycle	4	∞	39
		YFP R	GCCGTGATGTACACGTTGTG
5	60S ribosomal protein L23 -Reference gene for copy number	60S F	AAGTTTCGCTGTACGCTTGG	60	155	SYBR Green	1x	10 µL	0.5 µM	1 µL each	-	7.0 µL	-	-	~ 10 ng/µL	1 µL	-	-	20 µL	98	03:00:00	98	00:10:00	60	00:30:00	65	00:05:00	95	0.5°C/cycle	4	∞	39
		60S R	TAACCAGGACCATATCGCCG
