## Supplementary material for "A rapid CAT transformation protocol and nuclear transgene expression tools for metabolic engineering in *Cyanidioschyzon merolae* 10D": Suppl File S5 - Filter settings Analityk Jena

### Sheet: Sheet1
File S5 filter settings for fluorescence screening in Analytik Jena Chemstudio plus with eLite illumination.
Reporter	Excitation filter	Emission filter	Exposure time
mTagBFP2	420/20, 440SP, 450SP	480/20	02:30:00
mTFP1	450 SP, 475/20	500/10, 510/10	2:30, 0:30
Clover	475/20	510/10	00:30:00
mVenus	504/10	530/10	00:30:00
LSSmOrange	450SP	600/10	01:30:00
mKOk	504/10, 560/10	600/10	00:30:00
mScarlet	560/10, 591/6	600/10, 620/14	00:30:00
SP – short pass filter allowing photons below the indicated wavelenght to pass
Amino black use is recommended to reduce noise and background fluorescence, also to increase colony signal
Fluorophore combinations than can be separated from each other depending on expression level
Reporter	Excitation filter	Emission filter	Exposure time
mTagBFP2	420/20, 440SP, 450SP	480/20	02:30:00
mVenus	504/10	530/10	00:30:00
mKOk	504/10, 560/10	600/10	00:30:00
LSSmOrange	450SP	600/10	01:30:00
Reporter	Excitation filter	Emission filter	Exposure time
mTFP1	450 SP, 475/20	500/10, 510/10	2:30, 0:30
mVenus	504/10	530/10	00:30:00
mKOk	504/10, 560/10	600/10	00:30:00
Reporter	Excitation filter	Emission filter	Exposure time
mTFP1	450 SP, 475/20	500/10, 510/10	2:30, 0:30
mVenus	504/10	530/10	00:30:00
mScarlet	560/10, 591/6	600/10, 620/14	00:30:00
