## Supplementary material for "A rapid CAT transformation protocol and nuclear transgene expression tools for metabolic engineering in *Cyanidioschyzon merolae* 10D": Suppl Table 1 - Plasmid numbers

### Sheet: Sheet1
Plasmid no.	Plasmid	E. coli strain	E. coli antibiotic selection	Reporter	Subcellular localization	C. merolae antibiotic selection	Lab identifier
1	CmCOpt1_184C_pCPCC_ctpDNAGyrB_mTagBFP2_StrepII_NOS3'_pAPCC_ctpAPCC_CAT_FLAG_Btub3'_185C	DH5-α	Ampicillin (100 µg/mL)	mTagBFP2	Chloroplast	Chloramphenicol resistance 250 μg/mL	CmC004
2	CmCOpt1_184C_pCPCC_ctpDNAGyrB_mTFP1_StrepII_NOS3'_pAPCC_ctpAPCC_CAT_FLAG_Btub3'_185C	DH5-α	Ampicillin (100 µg/mL)	mTFP1	Chloroplast	Chloramphenicol resistance 250 μg/mL	CmC005
3	CmCOpt1_184C_pCPCC_ctpDNAGyrB_Clover_StrepII_NOS3'_pAPCC_ctpAPCC_CAT_FLAG_Btub3'_185C	DH5-α	Ampicillin (100 µg/mL)	Clover	Chloroplast	Chloramphenicol resistance 250 μg/mL	CmC006
4	CmCOpt1_184C_pCPCC_ctpDNAGyrB_mVenus_StrepII_NOS3'_pAPCC_ctpAPCC_CAT_FLAG_Btub3'_185C	DH5-α	Ampicillin (100 µg/mL)	mVenus	Chloroplast	Chloramphenicol resistance 250 μg/mL	CmC001
5	CmCOpt1_184C_pCPCC_ctpDNAGyrB_mKOkappa_StrepII_NOS3'_pAPCC_ctpAPCC_CAT_FLAG_Btub3'_185C	DH5-α	Ampicillin (100 µg/mL)	mKOk	Chloroplast	Chloramphenicol resistance 250 μg/mL	CmC008
6	CmCOpt1_184C_pCPCC_ctpDNAGyrB_LSSmOrange_StrepII_NOS3'_pAPCC_ctpAPCC_CAT_FLAG_Btub3'_185C	DH5-α	Ampicillin (100 µg/mL)	LSSmOrange	Chloroplast	Chloramphenicol resistance 250 μg/mL	CmC007
7	CmCOpt1_184C_pCPCC_ctpDNAGyrB_mScarlet_StrepII_NOS3'_pAPCC_ctpAPCC_CAT_FLAG_Btub3'_185C	DH5-α	Ampicillin (100 µg/mL)	mScarlet	Chloroplast	Chloramphenicol resistance 250 μg/mL	CmC010
8	CmCOpt1_184C_pCPCC_ctpDNAGyrB_IbIspS_mVenus_StrepII_NOS3'_pAPCC_ctpAPCC_CAT_FLAG_Btub3'_185C	DH5-α	Ampicillin (100 µg/mL)	mVenus	Chloroplast	Chloramphenicol resistance 250 μg/mL	CmC003
